# Mutations in a set of ancient matrisomal glycoprotein genes across neoplasia predispose to disruption of morphogenetic transduction

**DOI:** 10.1101/2022.06.28.497924

**Authors:** Jimpi Langthasa, Satyarthi Mishra, U Monica, Ronak Kalal, Ramray Bhat

**Author notes:** JL and SM contributed equally to this paper.

## Abstract

Misexpression and remodeling of the extracellular matrix is a canonical hallmark of cancer, although the extent of cancer-associated aberrations in the genes coding for ECM proteins and consequences thereof, are not well understood. In this study, we examined the alterations in core matrisomal genes across a set of nine cancers. These genes, especially the ones encoding for ECM glycoproteins, were observed to be more susceptible to mutations than copy number variations across cancers. We classified the glycoprotein genes based on the ubiquity of their mutations across the nine cancer groups and estimated their evolutionary age using phylostratigraphy. To our surprise, the ECM glycoprotein genes commonly mutated across all cancers were predominantly unicellular in origin, whereas those commonly showing mutations in specific cancers evolved mostly during and after the unicellular-multicellular transition. Pathway annotation for biological interactions revealed that the most pervasively mutated glycoprotein set regulated a larger set of inter-protein interactions and constituted more cohesive interaction networks relative to the cancer-specific mutated set. In addition, ontological prediction revealed the pervasively mutated set to be strongly enriched for basement membrane dynamics. Our results suggest that ancient unicellular-origin ECM glycoproteins were canalized into playing critical tissue morphogenetic roles, and when disrupted through matrisomal gene mutations, associate with neoplastic transformation of a wide set of human tissues.
