## Supplementary File 1 for "Mutations in a set of ancient matrisomal glycoprotein genes across neoplasia predispose to disruption of morphogenetic transduction"

### Sheet: Sheet1
Mutations
							% mutated matrisome is
	Glycoproteins	Proteoglycans	Collagens	Matrisome	Total Alterations	% mutation is matrisome	GP	PG	Col	% matrisome is mutated
Normal	195	35	44	274
Breast	53	8	28	89	2382	3.73636	59.5506	8.98876	31.4607	32.4818
Ovarian	47	5	24	76	1797	4.22927	61.8421	6.57895	31.5789	27.7372
Prostate	39	4	17	60	1183	5.07185	65	6.66667	28.3333	21.8978
Bladder	176	34	44	254	9088	1.93662	69.3182	9.09091	21.5909	92.7007
Colorectal	162	30	44	236	13306	1.77364	68.6441	12.7119	18.6441	86.1314
Lung	132	19	44	195	9483	2.05631	67.6923	9.74359	22.5641	71.1679
Gastric	149	23	44	216	11471	1.88301	68.9815	10.6481	20.3704	78.8321
Liver	73	9	32	114	3315	3.43891	64.0351	7.89474	28.0702	41.6058
Skin	176	34	44	254	16309	1.55742	69.2913	13.3858	17.3228	92.7007
CNA-Amp
							% CNA-Amp matrisome is
	Glycoproteins	Proteoglycans	Collagens	Matrisome	Total Alterations	% CNA-Amp is matrisome	GP	PG	Col	% matrisome is CNA-Amp
Normal	195	35	44	274
Breast	90	18	19	127	12429	0.747631	70.8661	14.1732	14.9606	46.3504
Ovarian	114	18	31	163	14747	0.820291	69.9387	11.0429	19.0184	59.4891
Prostate	98	18	31	147	11072	0.709117	66.6667	12.2449	21.0884	53.6496
Bladder	113	17	24	154	14883	1.03474	73.3766	11.039	15.5844	56.2044
Colorectal	28	6	13	47	4110	0.193169	59.5745	12.766	27.6596	17.1533
Lung	69	11	16	96	8384	0.459968	71.875	11.4583	16.6667	35.0365
Gastric	127	25	33	185	16437	0.540004	68.6486	13.5135	17.8378	67.5182
Liver	48	11	12	71	5264	0.669811	67.6056	15.493	16.9014	25.9124
Skin	95	23	25	143	12428	0.359053	66.4336	16.0839	17.4825	52.1898
CNA-Del
							% CNA-Del matrisome is
	Glycoproteins	Proteoglycans	Collagens	Matrisome	Total Alterations	% CNA-Del is matrisome	GP	PG	Col	% matrisome is CNA-Del
Normal	195	35	44	274
Breast	7	0	0	7	2176	0.321691	100	0	0	2.55474
Ovarian	33	4	1	38	3327	1.14217	86.8421	10.5263	2.63158	13.8686
Prostate	53	13	19	85	8475	1.00295	62.3529	15.2941	22.3529	31.0219
Bladder	26	2	8	36	4428	0.813008	72.2222	5.55556	22.2222	13.1387
Colorectal	47	12	7	66	6915	0.954447	71.2121	18.1818	10.6061	24.0876
Lung	15	1	4	20	3004	0.665779	75	5	20	7.29927
Gastric	36	7	8	51	6351	0.803023	70.5882	13.7255	15.6863	18.6131
Liver	15	2	4	21	2021	1.03909	71.4286	9.52381	19.0476	7.66423
Skin	111	20	25	156	11090	1.40667	71.1538	12.8205	16.0256	56.9343
