## Supplementary File 3 for "Mutations in a set of ancient matrisomal glycoprotein genes across neoplasia predispose to disruption of morphogenetic transduction"

### Sheet: Sheet1
	Mutated Glycoprotein
	Universal (9)			Common (7-8)			Intermediate (4-6)			Rare (1-3)
	Phylostrata	Percentage		Phylostrata	Percentage		Phylostrata	Percentage		Phylostrata	Percentage
	1	18.75		1	21.6216		1	5.71429		1	0
	2	37.5		2	10.8108		2	7.14286		2	2.27273
	3	0		3	2.7027		3	0		3	0
	4	18.75		4	18.9189		4	8.57143		4	6.81818
	5	6.25		5	2.7027		5	12.8571		5	13.6364
	6	0		6	10.8108		6	4.28571		6	6.81818
	7	6.25		7	2.7027		7	5.71429		7	9.09091
	8	12.5		8	27.027		8	44.2857		8	45.4545
	9	0		9	2.7027		9	7.14286		9	2.27273
	10	0		10	0		10	2.85714		10	6.81818
	11	0		11	0		11	1.42857		11	4.54545
	12	0		12	0		12	0		12	2.27273
	13	0		13	0		13	0		13	0
	14	0		14	0		14	0		14	0
	15	0		15	0		15	0		15	0
	16	0		16	0		16	0		16	0
	Amplified Glycoprotein
	Universal (9)			Common (7-8)			Intermediate (4-6)			Rare (1-3)
	Phylostrata	Percentage		Phylostrata	Percentage		Phylostrata	Percentage		Phylostrata	Percentage
	1	14.2857		1	17.8571		1	3.44828		1	8.95522
	2	28.5714		2	14.2857		2	6.89655		2	5.97015
	3	0		3	0		3	1.72414		3	0
	4	0		4	14.2857		4	15.5172		4	5.97015
	5	28.5714		5	3.57143		5	8.62069		5	10.4478
	6	0		6	0		6	10.3448		6	5.97015
	7	14.2857		7	7.14286		7	1.72414		7	8.95522
	8	14.2857		8	42.8571		8	41.3793		8	37.3134
	9	0		9	0		9	1.72414		9	8.95522
	10	0		10	0		10	5.17241		10	2.98507
	11	0		11	0		11	3.44828		11	1.49254
	12	0		12	0		12	0		12	1.49254
	13	0		13	0		13	0		13	0
	14	0		14	0		14	0		14	0
	15	0		15	0		15	0		15	1.49254
	16	0		16	0		16	0		16	0
	Deleted Glycoprotein
	Universal (9)			Common (7-8)			Intermediate (4-6)			Rare (1-3)
	Phylostrata	Percentage		Phylostrata	Percentage		Phylostrata	Percentage		Phylostrata	Percentage
	1	0		1	0		1	20		1	6.87023
	2	0		2	0		2	33.3333		2	7.63359
	3	0		3	0		3	0		3	0.763359
	4	0		4	100		4	13.3333		4	10.687
	5	0		5	0		5	6.66667		5	10.687
	6	0		6	0		6	0		6	6.10687
	7	0		7	0		7	0		7	7.63359
	8	100		8	0		8	20		8	38.1679
	9	0		9	0		9	0		9	5.34351
	10	0		10	0		10	6.66667		10	2.29008
	11	0		11	0		11	0		11	2.29008
	12	0		12	0		12	0		12	0.763359
	13	0		13	0		13	0		13	0
	14	0		14	0		14	0		14	0
	15	0		15	0		15	0		15	0.763359
	16	0		16	0		16	0		16	0
