## Supplementary File 4 for "Mutations in a set of ancient matrisomal glycoprotein genes across neoplasia predispose to disruption of morphogenetic transduction"

### Sheet: Universal
	DMBT1	FBN1	FBN2	FBN3	FN1	FRAS1	HMCN1	IGSF10	LAMA1	LAMA2	LAMA3	LAMB1	LAMB2*	LAMB4	MXRA5	PXDNL	RELN	SVEP1	TNN	TNXB	VWF
Out-degree	0	0	0	0	16	0	0	0	6	4	4	5	3	1	0	19	8	0	0	0	0
In-degree	7	3	8	2	23	3	22	3	7	1	14	12	7	0	3	0	7	3	2	16	14
	ESR1 controls expression of DMBT1	FURIN controls state change of FBN1	FURIN controls state change of FBN2	FURIN controls state change of FBN3	FN1 controls expression of EGFR	LEF1 controls expression of FRAS1	FOXA1 controls expression of HMCN1	INS controls expression of IGSF10	LAMA1 controls state change of AKT1	LAMA2 controls state change of HGF	LAMA3 controls state change of FYN	LAMB1 controls state change of AKT1	LAMB2 controls state change of HGF	LAMB4 controls state change of FYN	CXCL8 controls state change of MXRA5	ACOX1 and PXDNL in catalysis	RELN controls state change of ABL1	INS controls expression of SVEP1	CXCL8 controls state change of TNN	ATF4 controls expression of TNXB	ARAF controls state change of VWF
	ESR2 controls expression of DMBT1	NOG controls expression of FBN1	INS controls expression of FBN2	NOG controls expression of FBN3	FN1 controls expression of RELA	MYB controls expression of FRAS1	FOXC1 controls expression of HMCN1	NOG controls expression of IGSF10	LAMA1 controls state change of FYN	LAMA2 controls state change of MET	LAMA3 controls state change of MET	LAMB1 controls state change of HGF	LAMB2 controls state change of PTK2		INS controls expression of MXRA5	ACOX3 and PXDNL in catalysis	RELN controls state change of AKT1	NOG controls expression of SVEP1	NOG controls expression of TNN	BACH1 controls expression of TNXB	ARAF controls transport of VWF
	ETV4 controls expression of DMBT1	TGFB1 controls expression of FBN1	NOG controls expression of FBN2		FN1 controls state change of EGFR	TGFB1 controls expression of FRAS1	FOXJ1 controls expression of HMCN1	ZEB1 controls expression of IGSF10	LAMA1 controls state change of MET	LAMA2 controls state change of PTK2	LAMA3 controls state change of PTK2	LAMB1 controls state change of PTK2	LAMB2 controls transport of PTK2	KCTD13 interacts with LAMB4	NOG controls expression of MXRA5	AOC1 and PXDNL in catalysis	RELN controls state change of CRKL	TGFB1 controls expression of SVEP1		BACH2 controls expression of TNXB	ERG controls expression of VWF
	GABPB2 controls expression of DMBT1		SMAD3 controls expression of FBN2	ANXA7 interacts with FBN3	FN1 controls state change of FYN		FOXJ2 controls expression of HMCN1		LAMA1 controls state change of PTK2	LAMA2 controls transport of PTK2	LAMA3 controls transport of PTK2	LAMB1 controls transport of AKT1		METTL18 interacts with LAMB4		AOC2 and PXDNL in catalysis	RELN controls state change of DAB1		ACOT13 interacts with TNN	ESRRA controls expression of TNXB	FOXO4 controls expression of VWF
	GFI1 controls expression of DMBT1	ADAMTSL5 interacts with FBN1	SOX9 controls expression of FBN2	BID interacts with FBN3	FN1 controls state change of IGF1	BCOR interacts with FRAS1	FOXL1 controls expression of HMCN1	APP interacts with IGSF10	LAMA1 controls transport of AKT1			LAMB1 controls transport of PTK2	ESRRA controls expression of LAMB2	RNF123 interacts with LAMB4	CALR interacts with MXRA5	AOC3 and PXDNL in catalysis	RELN controls state change of ITGA3	ATF7IP interacts with SVEP1	ACTN2 interacts with TNN	GATA1 controls expression of TNXB	GCM1 controls expression of VWF
	HAND1 controls expression of DMBT1	ATXN7 interacts with FBN1	SRY controls expression of FBN2	C11orf58 interacts with FBN3	FN1 controls state change of ITGB1	CHST8 interacts with FRAS1	FOXM1 controls expression of HMCN1	HSPD1 interacts with IGSF10	LAMA1 controls transport of PTK2	NOG controls expression of LAMA2	BACH1 controls expression of LAMA3		FAM20A controls state change of LAMB2		EIF1B interacts with MXRA5	CYBB and PXDNL in catalysis	RELN controls state change of MAP1B	MTNR1A interacts with SVEP1	PSME2 interacts with TNN	GATA3 controls expression of TNXB	NOG controls expression of VWF
	NF1 controls expression of DMBT1	DCN interacts with FBN1	STAT3 controls expression of FBN2	CDKN1A interacts with FBN3	FN1 controls state change of MMP2	DEFA5 interacts with FRAS1	FOXO1 controls expression of HMCN1	RNF123 interacts with IGSF10			BACH2 controls expression of LAMA3	CASP3 controls state change of LAMB1	FAM20C controls state change of LAMB2		GAN interacts with MXRA5	DUOX1 and PXDNL in catalysis	RELN controls state change of NCK2	SKIL interacts with SVEP1	PSPC1 interacts with TNN	HNF1A controls expression of TNXB	NRAS controls state change of VWF
		FBLN2 interacts with FBN1	TGFB3 controls expression of FBN2	DAZAP2 interacts with FBN3	FN1 controls state change of PARP1	DHX9 interacts with FRAS1	FOXO3 controls expression of HMCN1		EGF controls state change of LAMA1	ANKRD40 interacts with LAMA2	BMP1 controls state change of LAMA3	CASP7 controls state change of LAMB1	ESR1 controls expression of LAMB2		HMGN2 interacts with MXRA5	HAO1 and PXDNL in catalysis	RELN controls state change of PAFAH1B1	SMAD3 interacts with SVEP1	TLR4 interacts with TNN	INS controls expression of TNXB	PEBP1 controls state change of VWF
	ARHGAP12 interacts with DMBT1	FBLN5 interacts with FBN1		GADD45A interacts with FBN3	FN1 controls state change of PRKACA	GML interacts with FRAS1	FOXO4 controls expression of HMCN1		EGF controls transport of LAMA1	DAG1 interacts with LAMA2	GTF2A1 controls expression of LAMA3	EGF controls state change of LAMB1	MEF2A controls expression of LAMB2		PLEC interacts with MXRA5	HAO2 and PXDNL in catalysis		SMAD9 interacts with SVEP1		JUN controls expression of TNXB	PEBP1 controls transport of VWF
	BIRC2 interacts with DMBT1	FN1 interacts with FBN1	ADAMTSL1 interacts with FBN2	GSK3B interacts with FBN3	FN1 controls state change of PRKACB	IFNE interacts with FRAS1	FOXQ1 controls expression of HMCN1		EGFR controls state change of LAMA1	GSK3B interacts with LAMA2	GTF2A2 controls expression of LAMA3	EGF controls transport of LAMB1	REPIN1 controls expression of LAMB2		RNF123 interacts with MXRA5	IL4I1 and PXDNL in catalysis	ABCB1 controls state change of RELN	VIRMA interacts with SVEP1		LEF1 controls expression of TNXB	RREB1 controls expression of VWF
	CAV1 interacts with DMBT1	GET4 interacts with FBN1	ADAMTSL5 interacts with FBN2	NUDT21 interacts with FBN3	FN1 controls state change of PRKAR1A	KLK11 interacts with FRAS1	HNF1A controls expression of HMCN1		EGFR controls transport of LAMA1	HIST1H1A interacts with LAMA2	LEF1 controls expression of LAMA3	EGFR controls state change of LAMB1	TEAD1 controls expression of LAMB2		SDHA interacts with MXRA5	LOXL3 and PXDNL in catalysis	ABCG2 controls state change of RELN	ZFYVE9 interacts with SVEP1		MAZ controls expression of TNXB	SERPIND1 controls state change of VWF
	CDK5RAP3 interacts with DMBT1	HSPG2 interacts with FBN1	AURKA interacts with FBN2	PIK3R3 interacts with FBN3	FN1 controls state change of PRKAR1B	KLK5 interacts with FRAS1	IRF1 controls expression of HMCN1		PRKCA controls state change of LAMA1	HIST1H1B interacts with LAMA2	MEIS1 controls expression of LAMA3	EGFR controls transport of LAMB1			VIRMA interacts with MXRA5	QSOX1 and PXDNL in catalysis	DNMT1 controls expression of RELN			MTF1 controls expression of TNXB	SHMT1 controls state change of VWF
	CDK6 interacts with DMBT1	LTBP1 interacts with FBN1	EGLN3 interacts with FBN2	RNF123 interacts with FBN3	FN1 controls state change of PTK2	LRRTM1 interacts with FRAS1	IRF8 controls expression of HMCN1		PRKCA controls transport of LAMA1	HIST1H1C interacts with LAMA2	MMP20 controls state change of LAMA3	MYC controls expression of LAMB1	CCDC8 interacts with LAMB2			QSOX2 and PXDNL in catalysis	E2F1 controls expression of RELN			MYC controls expression of TNXB	TCF3 controls expression of VWF
	DDX31 interacts with DMBT1	LTBP4 interacts with FBN1	FN1 interacts with FBN2	RPN2 interacts with FBN3	FN1 controls state change of RAC1	NEK4 interacts with FRAS1	JUN controls expression of HMCN1		RELA controls expression of LAMA1	HIST1H2BH interacts with LAMA2	NFE2 controls expression of LAMA3	NR3C1 controls expression of LAMB1	DEFA1 interacts with LAMB2			SMOX and PXDNL in catalysis	LRPAP1 controls state change of RELN			NFE2L2 controls expression of TNXB	VSX1 controls expression of VWF
	HBM interacts with DMBT1	MFAP2 interacts with FBN1	FOXD4L6 interacts with FBN2	RPS6KA6 interacts with FBN3	FN1 controls transport of PTK2	NXPH2 interacts with FRAS1	KLF12 controls expression of HMCN1			HIST2H3C interacts with LAMA2	PLG controls state change of LAMA3	PRKCA controls state change of LAMB1	DNAJC10 interacts with LAMB2			SOD1 and PXDNL in catalysis	NOG controls expression of RELN			PAX4 controls expression of TNXB
	HTN3 interacts with DMBT1	MFAP4 interacts with FBN1	LYPD4 interacts with FBN2	TK1 interacts with FBN3	FN1 and IL1B in catalysis	PSG8 interacts with FRAS1	LEF1 controls expression of HMCN1		ACHE interacts with LAMA1	HIST2H3D interacts with LAMA2	SMAD1 controls expression of LAMA3	PRKCA controls transport of LAMB1	ESR1 interacts with LAMB2			SOD2 and PXDNL in catalysis	SLC9A1 controls state change of RELN			PPARA controls expression of TNXB	BCL2L11 interacts with VWF
	ICE2 interacts with DMBT1	MFAP5 interacts with FBN1	MATN2 interacts with FBN2	TSC22D1 interacts with FBN3		PTPRK interacts with FRAS1	NOG controls expression of HMCN1		AKAP8 interacts with LAMA1	ITGA6 interacts with LAMA2	SREBF1 controls expression of LAMA3	TGFB1 controls expression of LAMB1	FANCD2 interacts with LAMB2			SOD3 and PXDNL in catalysis					CACNA1A interacts with VWF
	IRS1 interacts with DMBT1	MYOC interacts with FBN1	MFAP2 interacts with FBN2		AKR7A2 controls state change of FN1	SLAMF1 interacts with FRAS1	SMAD3 controls expression of HMCN1		CRP interacts with LAMA1	ITGB4 interacts with LAMA2	STAT5A controls expression of LAMA3	TNF controls expression of LAMB1	GML interacts with LAMB2			SUOX and PXDNL in catalysis	COPS5 interacts with RELN			BANP interacts with TNXB	CALR interacts with VWF
	KPNA4 interacts with DMBT1	ODAPH interacts with FBN1	MFAP5 interacts with FBN2		CEACAM1 controls state change of FN1	ST8SIA4 interacts with FRAS1	TCF3 controls expression of HMCN1		FBLN2 interacts with LAMA1	LAMC3 interacts with LAMA2	TMPRSS6 controls state change of LAMA3		ITGA6 interacts with LAMB2			XDH and PXDNL in catalysis	DAB1 interacts with RELN			BCL2L11 interacts with TNXB	CKAP4 interacts with VWF
	METTL3 interacts with DMBT1	RHOB interacts with FBN1	NUDCD1 interacts with FBN2		CEACAM1 controls transport of FN1	SUSD4 interacts with FRAS1	TEF controls expression of HMCN1		HIST1H2BH interacts with LAMA1	PRKAA1 interacts with LAMA2		GFI1B interacts with LAMB1	KPNA2 interacts with LAMB2				LRP8 interacts with RELN			CEACAM6 interacts with TNXB	FURIN interacts with VWF
	PCK2 interacts with DMBT1	SGTB interacts with FBN1	PRG2 interacts with FBN2		HIF1A controls expression of FN1	TAZ interacts with FRAS1	TGFB1 controls expression of HMCN1		HSPG2 interacts with LAMA1	RPSA interacts with LAMA2	AATF interacts with LAMA3	GPR152 interacts with LAMB1	PLAUR interacts with LAMB2			CARM1 interacts with PXDNL	PCDHA4 interacts with RELN			E2F3 interacts with TNXB	HIST2H4A interacts with VWF
	RUNX1 interacts with DMBT1	SPRY2 interacts with FBN1	PRG3 interacts with FBN2		HSPA1A controls state change of FN1	TCP1 interacts with FRAS1	ZEB1 controls expression of HMCN1		ITGA6 interacts with LAMA1	SMC6 interacts with LAMA2	BMP1 interacts with LAMA3	ITGA6 interacts with LAMB1	PSG1 interacts with LAMB2			CSPP1 interacts with PXDNL	PCDHA6 interacts with RELN			FIGNL1 interacts with TNXB	HIST2H4B interacts with VWF
	SFTPA1 interacts with DMBT1	VCAN interacts with FBN1	SFRP4 interacts with FBN2		HSPA1B controls state change of FN1	TP53 interacts with FRAS1			ITGB1 interacts with LAMA1	STAT5B controls expression of LAMA2	CMYA5 interacts with LAMA3	KIF11 interacts with LAMB1	PTPRK interacts with LAMB2			OSTF1 interacts with PXDNL	PRKCZ interacts with RELN			TGM7 interacts with TNXB	HIST4H4 interacts with VWF
	SFTPD interacts with DMBT1	ZFP41 interacts with FBN1	ZFP41 interacts with FBN2		IGF1 controls state change of FN1	WNT4 interacts with FRAS1	B2M interacts with HMCN1		ITGB4 interacts with LAMA1	TEPSIN interacts with LAMA2	DEFA1B interacts with LAMA3	L1TD1 interacts with LAMB1	RARA interacts with LAMB2			PPP1R16B interacts with PXDNL	SQSTM1 interacts with RELN			VEGFA interacts with TNXB	ITGB3 interacts with VWF
	SNX27 interacts with DMBT1	ZNF408 interacts with FBN1	ZNF408 interacts with FBN2		IL13 controls expression of FN1	ZNF408 interacts with FRAS1	CLP1 interacts with HMCN1		MATN2 interacts with LAMA1	TRIM63 interacts with LAMA2	GML interacts with LAMA3	LAMC1 interacts with LAMB1	RBL1 interacts with LAMB2			SPTAN1 interacts with PXDNL	TRIM21 interacts with RELN			VEGFB interacts with TNXB	P4HB interacts with VWF
					IL13 controls state change of FN1				MEP1A interacts with LAMA1	TSC1 interacts with LAMA2	ITGB4 interacts with LAMA3	OGN interacts with LAMB1	SIAE interacts with LAMB2				TRIM25 interacts with RELN				SOCS4 interacts with VWF
					IL1B controls state change of FN1				PLAT interacts with LAMA1	YWHAB interacts with LAMA2	PLAT interacts with LAMA3	PA2G4 interacts with LAMB1	STAT3 interacts with LAMB2				VLDLR interacts with RELN				TNFRSF11B interacts with VWF
					ITGAV controls state change of FN1				PYHIN1 interacts with LAMA1		PLG interacts with LAMA3	PSMC5 interacts with LAMB1	ZNF512B interacts with LAMB2
					NQO1 controls state change of FN1				RNF123 interacts with LAMA1		VIRMA interacts with LAMA3	PTPRF interacts with LAMB1
					PEBP1 controls state change of FN1				STRN3 interacts with LAMA1			PTPRK interacts with LAMB1
					PEBP1 controls transport of FN1				TUBG1 interacts with LAMA1			TGFB1 interacts with LAMB1
					PRKACA controls state change of FN1							VIRMA interacts with LAMB1
					PRKACA controls transport of FN1
					PRKACB controls state change of FN1
					PRKACB controls transport of FN1
					PRKAR1A controls state change of FN1
					PRKAR1A controls transport of FN1
					PRKAR1B controls state change of FN1
					PRKAR1B controls transport of FN1
					STAT5A controls expression of FN1
					AKR7A2 interacts with FN1
					EGFR interacts with FN1
					FYN interacts with FN1
					HIF1A interacts with FN1
					HSPA1A interacts with FN1
					HSPA1B interacts with FN1
					IGF1 interacts with FN1
					ITGAV interacts with FN1
					ITGB1 interacts with FN1
					MMP2 interacts with FN1
					NQO1 interacts with FN1
					PARP1 interacts with FN1
					RAC1 interacts with FN1
					RELA interacts with FN1
					STAT5A interacts with FN1

### Sheet: Rare
	ADIPOQ	AMELX	BSPH1	CDCP2*	CRELD1	CRELD2	CRISPLD2	COLQ	CTHRC1	DPT	EFEMP2	ELSPBP1	EMID1	FBLN5	FGLN1	FNDC8	GLDN	IGFALS	IGFBP1	IGFBP2	IGFBP3	IGFBP4	IGFBP5	IGFBP6	IGFBP7	IGFBPL1	KCP	LGI4	LRG1	MATN3	MFAP2	MFAP3	MFAP4	MFAP5	MGP	MFGE8	NTN4	NTN5*	PCOLCE	POMZP3	RSPO1	RSPO3	RSPO4	SBSPON	SPON2	TINAGL1	VTN	VWA1	ZP3
Out-degree	32	0			0	0	0	0	3	0	0	0	0	0		0	0	0	0	0	0	0	1	0	0	0	0	0	0	0	0	0	0	2	0	3	7		11	0	6	2	2	0	0		5	0	0
In-degree	17	5			10	2	5	9	12	3	2	0	7	5		2	5	23	23	21	22	12	3	9	11	1	1	4	18	5	11	0	4	12	24	6	6		10	4	0	5	0	6	4		10	8	1
	ADIPOQ and AGT in catalysis	BPTF controls expression of AMELX			ALAD controls state change of CRELD1	NKX2-1 controls expression of CRELD2	ESR1 controls expression of CRISPLD2	GATA1 controls expression of COLQ	CTHRC1 controls state change of DVL1	FOXO4 controls expression of DPT	TFCP2 controls expression of EFEMP2	EP300 interacts with ELSPBP1	LEF1 controls expression of EMID1	NOG controls expression of FBLN5		ELK1 controls expression of FNDC8	NOG controls expression of GLDN	ATP7A controls state change of IGFALS	ADCYAP1 controls state change of IGFBP1	ABCC1 controls state change of IGFBP2	RAD51 controls state change of IGFBP3	ESR1 controls expression of IGFBP4	IGFBP5 controls expression of COL1A1	FOXF2 controls expression of IGFBP6	FAM20A controls state change of IGFBP7	NOG controls expression of IGFBPL1	NOG controls expression of KCP	HNF4A controls expression of LGI4	ATP7A controls state change of LRG1	TGFB1 controls expression of MATN3	LEF1 controls expression of MFAP2		SMAD3 controls expression of MFAP4		ADRA1D controls state change of MGP	MFGE8 controls expression of CASP3	NTN4 controls state change of CDC42		PCOLCE controls state change of COL11A1	TP53 controls expression of POMZP3	RSPO1 controls state change of RNF43	RSPO3 controls state change of RNF43		HAND1 controls expression of SBSPON	B3GLCT controls state change of SPON2		VTN controls state change of ITGAV	FAM20C controls state change of VWA1	HSF1 controls expression of ZP3
	ADIPOQ and CXCL8 in catalysis	FAM20A controls state change of AMELX			CREB1 controls expression of CRELD1	YY1 controls expression of CRELD2	ESR2 controls expression of CRISPLD2	GCM1 controls expression of COLQ	CTHRC1 controls state change of DVL2	INS controls expression of DPT	TGFB1 controls expression of EFEMP2	MYOD1 interacts with ELSPBP1	NR1H4 controls expression of EMID1	POU3F1 controls expression of FBLN5		REPIN1 controls expression of FNDC8	POU2F1 controls expression of GLDN	ATP7B controls state change of IGFALS	ADIPOQ controls state change of IGFBP1	CRH controls state change of IGFBP2	SLCO2A1 controls state change of IGFBP3	ESR2 controls expression of IGFBP4		FOXO4 controls expression of IGFBP6	FAM20C controls state change of IGFBP7			NR2F2 controls expression of LGI4	ATP7B controls state change of LRG1	FAM20A controls state change of MATN3	LOX controls state change of MFAP2		TCF3 controls expression of MFAP4	ESR1 controls expression of MFAP5	AKT1 controls state change of MGP	MFGE8 controls expression of GSK3B	NTN4 controls state change of NFATC4		PCOLCE controls state change of COL1A1	ZEB1 controls expression of POMZP3	RSPO1 controls state change of ZNRF3	RSPO3 controls state change of ZNRF3	ANKRD11 interacts with RSPO4	INS controls expression of SBSPON	NOG controls expression of SPON2		VTN controls state change of ITGB3	MAZ controls expression of VWA1
	ADIPOQ and IL1B in catalysis	FAM20C controls state change of AMELX			GCLM controls state change of CRELD1		INS controls expression of CRISPLD2	GFI1 controls expression of COLQ	CTHRC1 controls state change of DVL3	MAZ controls expression of DPT		NEDD9 interacts with ELSPBP1	PAX4 controls expression of EMID1	SOX9 controls expression of FBLN5			TAL1 controls expression of GLDN	CLU controls state change of IGFALS	BMP7 controls expression of IGFBP1	CYP11A1 controls state change of IGFBP2	TGFB1 controls expression of IGFBP3	FAM20A controls state change of IGFBP4	LMO2 controls expression of IGFBP5	LEF1 controls expression of IGFBP6	FOS controls expression of IGFBP7			PAX4 controls expression of LGI4	CLDN3 controls state change of LRG1	FAM20C controls state change of MATN3	LOXL1 controls state change of MFAP2	CHRNA3 interacts with MFAP3		ESRRA controls expression of MFAP5	BDKRB1 controls state change of MGP	MFGE8 controls state change of CASP3	NTN4 controls state change of PIK3R1		PCOLCE controls state change of COL1A2		RSPO1 controls transport of DKK1		DHX57 interacts with RSPO4	LEF1 controls expression of SBSPON	POFUT2 controls state change of SPON2		VTN controls state change of SERPINE1	MYOG controls expression of VWA1	ACR interacts with ZP3
	ADIPOQ and INHBA in catalysis	FOXJ2 controls expression of AMELX			GSTT1 controls state change of CRELD1	C8orf33 interacts with CRELD2	NOG controls expression of CRISPLD2	LEF1 controls expression of COLQ			C3 interacts with EFEMP2	OLIG1 interacts with ELSPBP1	SMAD3 controls expression of EMID1	TGFB1 controls expression of FBLN5		MAD2L1BP interacts with FNDC8	TCF3 controls expression of GLDN	CTSG controls state change of IGFALS	BMP7 controls state change of IGFBP1	CYP19A1 controls state change of IGFBP2	TGFB1 controls state change of IGFBP3	FAM20C controls state change of IGFBP4	NOG controls expression of IGFBP5	MAZ controls expression of IGFBP6	FOXJ2 controls expression of IGFBP7			REPIN1 controls expression of LGI4	CLDN4 controls state change of LRG1	NOG controls expression of MATN3	LOXL2 controls state change of MFAP2	COMMD6 interacts with MFAP3	AURKA interacts with MFAP4	FOXO4 controls expression of MFAP5	BDKRB2 controls state change of MGP		NTN4 controls state change of PIK3R2		PCOLCE controls state change of COL24A1	ADORA2A interacts with POMZP3	RSPO1 controls transport of LRP6	CBFB controls expression of RSPO3	GNG13 interacts with RSPO4	POFUT2 controls state change of SBSPON	PPARA controls expression of SPON2		VTN controls state change of SRC	NF1 controls expression of VWA1	CLDN11 interacts with ZP3
	ADIPOQ and LHB in catalysis	PITX2 controls expression of AMELX			LMO2 controls expression of CRELD1	CDK5 interacts with CRELD2	TGFB1 controls expression of CRISPLD2	ELF2 controls expression of COLQ	ETS2 controls expression of CTHRC1	BAG6 interacts with DPT	C5orf24 interacts with EFEMP2	OLIG2 interacts with ELSPBP1	VDR controls expression of EMID1	ZEB1 controls expression of FBLN5		MCRS1 interacts with FNDC8	TCF4 controls expression of GLDN	GLRX controls state change of IGFALS	FAM20C controls state change of IGFBP1	CYP2C19 controls state change of IGFBP2	GZMH controls state change of IGFBP3	GCLC controls state change of IGFBP4	FAM20C controls state change of IGFBP5	NOG controls expression of IGFBP6	GTF3A controls expression of IGFBP7				CLU controls state change of LRG1	SPI1 controls expression of MATN3	LOXL3 controls state change of MFAP2	DTWD2 interacts with MFAP3	FBN1 interacts with MFAP4	GCM1 controls expression of MFAP5	CCR4 controls state change of MGP	INS controls expression of MFGE8	NTN4 controls state change of PIK3R3		PCOLCE controls state change of COL27A1	APP interacts with POMZP3		CXCL8 controls state change of RSPO3	GPSM3 interacts with RSPO4				VTN controls state change of VEGFA	PAX4 controls expression of VWA1	CLP1 interacts with ZP3
	ADIPOQ and TGFB1 in catalysis				MT2A controls state change of CRELD1	CDKN1A interacts with CRELD2		ESRRA controls expression of COLQ	FOXF2 controls expression of CTHRC1	DCN interacts with DPT	CACNA1A interacts with EFEMP2	PSMD9 interacts with ELSPBP1	ATP12A controls expression of EMID1			PIK3R3 interacts with FNDC8		HSPA1A controls state change of IGFALS	FOXO1 controls expression of IGFBP1	ESR1 controls state change of IGFBP2	IGF1 controls state change of IGFBP3	IL1B controls state change of IGFBP4		POU3F1 controls expression of IGFBP6	JUN controls expression of IGFBP7				GLRX controls state change of LRG1		LOXL4 controls state change of MFAP2	FADS3 interacts with MFAP3	GRB2 interacts with MFAP4	LOX controls state change of MFAP5	CCR8 controls state change of MGP	JUN controls expression of MFGE8	NTN4 controls state change of PIK3R5		PCOLCE controls state change of COL2A1	BARD1 interacts with POMZP3	C1QBP interacts with RSPO1	FOXP3 controls expression of RSPO3	GUCD1 interacts with RSPO4	GFER interacts with SBSPON	H2BFS interacts with SPON2			TCF3 controls expression of VWA1	FURIN interacts with ZP3
	ADIPOQ controls expression of BCL2				MYOD1 controls expression of CRELD1	CHRNA4 interacts with CRELD2	HSP90AB1 interacts with CRISPLD2	ETS2 controls expression of COLQ	JUN controls expression of CTHRC1	HERC2 interacts with DPT	CATSPER1 interacts with EFEMP2	TAL1 interacts with ELSPBP1	HAND1 controls expression of EMID1	ZFP41 interacts with FBLN5		SMCO1 interacts with FNDC8	CLU interacts with GLDN	HSPA1B controls state change of IGFALS	FOXO1 controls state change of IGFBP1	GDF9 controls state change of IGFBP2	AR controls state change of IGFBP3	NR1I2 controls expression of IGFBP4	ABHD4 interacts with IGFBP5	REPIN1 controls expression of IGFBP6	NOG controls expression of IGFBP7				INS controls state change of LRG1	CRELD2 interacts with MATN3	MAZ controls expression of MFAP2	GRIP1 interacts with MFAP3	IRS1 interacts with MFAP4	LOXL1 controls state change of MFAP5	CCR9 controls state change of MGP	MFGE8 controls expression of CASP3	NTN4 controls state change of VASP		PCOLCE controls state change of COL3A1	CUL4B interacts with POMZP3	CEP76 interacts with RSPO1	NOG controls expression of RSPO3	HGS interacts with RSPO4	ZNF609 interacts with SBSPON	HDAC1 interacts with SPON2		CSNK2A1 controls state change of VTN		GAPDHS interacts with ZP3
	ADIPOQ controls expression of CXCL8				SLC11A2 controls state change of CRELD1	F7 interacts with CRELD2	IQCB1 interacts with CRISPLD2	NR3C1 controls expression of COLQ	LEF1 controls expression of CTHRC1	LOX interacts with DPT	CCDC33 interacts with EFEMP2	TWIST1 interacts with ELSPBP1		ZNF331 interacts with FBLN5		ZNF76 interacts with FNDC8		ITGAV controls state change of IGFALS	FOXO3 controls expression of IGFBP1	GNRH1 controls state change of IGFBP2	CSNK2A1 controls state change of IGFBP3	PAPPA controls state change of IGFBP4	AMIGO1 interacts with IGFBP5	TCF3 controls expression of IGFBP6	SP1 controls expression of IGFBP7				ITGAV controls state change of LRG1	DNAJC10 interacts with MATN3	MYOD1 controls expression of MFAP2	HEPACAM2 interacts with MFAP3	OCLN interacts with MFAP4	LOXL2 controls state change of MFAP5	CHRM1 controls state change of MGP	MFGE8 controls expression of GSK3B			PCOLCE controls state change of COL5A1	NMI interacts with POMZP3	CHTOP interacts with RSPO1	RUNX1 controls expression of RSPO3	KLHL38 interacts with RSPO4	ZNF703 interacts with SBSPON	HIST1H2BH interacts with SPON2		INS controls expression of VTN	C11orf24 interacts with VWA1	GPX4 interacts with ZP3
	ADIPOQ controls expression of IL6				SLC4A7 controls state change of CRELD1	GSK3B interacts with CRELD2		RORA controls expression of COLQ	MEF2A controls expression of CTHRC1	TGFB1 interacts with DPT	CEBPZ interacts with EFEMP2	UBE2I interacts with ELSPBP1	AKTIP interacts with EMID1	ZNF408 interacts with FBLN5				KLK1 controls state change of IGFALS	FOXO4 controls expression of IGFBP1	HSD17B12 controls state change of IGFBP2	CTSG controls state change of IGFBP3	PAPPA2 controls state change of IGFBP4	APH1A interacts with IGFBP5	TEAD1 controls expression of IGFBP6	TFAP2A controls expression of IGFBP7				MT2A controls state change of LRG1	DNAJC3 interacts with MATN3	TCF3 controls expression of MFAP2	IL17RB interacts with MFAP3	RNF115 interacts with MFAP4	LOXL3 controls state change of MFAP5	CXCL8 controls state change of MGP	MFGE8 controls state change of CASP3	BACH1 controls expression of NTN4		PCOLCE controls state change of COL5A2		FZD8 interacts with RSPO1		LGR4 interacts with RSPO4		HIST2H2BE interacts with SPON2		INS controls state change of VTN	CCL14 interacts with VWA1	GSTM3 interacts with ZP3
	ADIPOQ controls state change of AGT				ZEB1 controls expression of CRELD1	HSP90B1 interacts with CRELD2			NOG controls expression of CTHRC1		DGCR6 interacts with EFEMP2		CDC5L interacts with EMID1	DNAJC10 interacts with FBLN5				KLK13 controls state change of IGFALS	HNF1A controls expression of IGFBP1	HSD3B1 controls state change of IGFBP2	CYP17A1 controls state change of IGFBP3	SLC39A8 controls state change of IGFBP4	AQP9 interacts with IGFBP5		TFAP2C controls expression of IGFBP7				NGB controls state change of LRG1	GDA interacts with MATN3	TGFB1 controls expression of MFAP2	LGALS3 interacts with MFAP3	SFTPD interacts with MFAP4	LOXL4 controls state change of MFAP5	CXCL9 controls state change of MGP	FAM20C controls state change of MFGE8	BACH2 controls expression of NTN4		PCOLCE controls state change of COL5A3		HECTD3 interacts with RSPO1	DPY19L3 interacts with RSPO3	MAPK9 interacts with RSPO4		HIST2H2BF interacts with SPON2		ITGAV controls state change of VTN	CDCP1 interacts with VWA1	HECW2 interacts with ZP3
	ADIPOQ controls state change of BCL2					LYZL2 interacts with CRELD2		BCHE interacts with COLQ	PPARA controls expression of CTHRC1		FAM74A4 interacts with EFEMP2		COL26A1 interacts with EMID1	EFEMP2 interacts with FBLN5				KLK2 controls state change of IGFALS	IGF1 controls state change of IGFBP1	IGF1 controls state change of IGFBP2	F2 controls state change of IGFBP3	SP1 controls state change of IGFBP4	BAG6 interacts with IGFBP5	ASNA1 interacts with IGFBP6	TP53 controls expression of IGFBP7				PSEN1 controls state change of LRG1	HSP90B1 interacts with MATN3	ETS2 controls expression of MFAP2	LGALS8 interacts with MFAP3	TNFSF13B interacts with MFAP4	NOG controls expression of MFAP5	CYSLTR1 controls state change of MGP		ESR2 controls expression of NTN4		PCOLCE controls state change of LOX		HIST1H1B interacts with RSPO1	EEA1 interacts with RSPO3	MKRN3 interacts with RSPO4		KRT31 interacts with SPON2		MCOLN1 controls state change of VTN	CNPY2 interacts with VWA1	MALL interacts with ZP3
	ADIPOQ controls state change of CEBPB					MATN3 interacts with CRELD2		COLGALT2 interacts with COLQ	RUNX1 controls expression of CTHRC1		FAM74A6 interacts with EFEMP2		COLGALT2 interacts with EMID1	ELN interacts with FBLN5				KLK3 controls state change of IGFALS	IGF2 controls state change of IGFBP1	IGF2 controls state change of IGFBP2	MTNR1B controls state change of IGFBP3	TNF controls state change of IGFBP4	CLDN2 interacts with IGFBP5	C1orf74 interacts with IGFBP6					SLC11A2 controls state change of LRG1	HYOU1 interacts with MATN3		LGALS9 interacts with MFAP3	TP53 interacts with MFAP4	SOX9 controls expression of MFAP5	CYSLTR2 controls state change of MGP	AHCY interacts with MFGE8	FOXA1 controls expression of NTN4				HIST2H2BF interacts with RSPO1	FZD8 interacts with RSPO3	PIH1D2 interacts with RSPO4		PLEKHF2 interacts with SPON2		NGB controls state change of VTN	COLGALT2 interacts with VWA1	MICALL1 interacts with ZP3
	ADIPOQ controls state change of CREBBP				ADGRG5 interacts with CRELD1	NDUFB11 interacts with CRELD2		CRTAP interacts with COLQ	TCF3 controls expression of CTHRC1		GNPTG interacts with EFEMP2		CRTAP interacts with EMID1	HDAC1 interacts with FBLN5				MMP1 controls state change of IGFALS	INS controls expression of IGFBP1	LHB controls state change of IGFBP2	NOG controls expression of IGFBP3		CXCR1 interacts with IGFBP5	CDIPT interacts with IGFBP6	CCL5 interacts with IGFBP7				SLC39A8 controls state change of LRG1	INCA1 interacts with MATN3	BGN interacts with MFAP2	LMAN2L interacts with MFAP3		TGFB1 controls expression of MFAP5	JUN controls expression of MGP	FUS interacts with MFGE8	SLIT3 controls state change of NTN4		EGR1 controls expression of PCOLCE		KREMEN1 interacts with RSPO1	HSPA5 interacts with RSPO3	STK16 interacts with RSPO4		SMARCA5 interacts with SPON2		PRKACA controls state change of VTN	DEFA6 interacts with VWA1	MRPS16 interacts with ZP3
	ADIPOQ controls state change of CXCL8				CD27 interacts with CRELD1	PIN1 interacts with CRELD2		FBLN1 interacts with COLQ	TCF4 controls expression of CTHRC1		KRTAP11-1 interacts with EFEMP2		KLHL25 interacts with EMID1	HDAC2 interacts with FBLN5				MMP2 controls state change of IGFALS	INS controls state change of IGFBP1	NOG controls expression of IGFBP2	NOG controls state change of IGFBP3	GNRH2 interacts with IGFBP4	FAM20C interacts with IGFBP5	CREB5 interacts with IGFBP6	CHMP3 interacts with IGFBP7				SLC8A1 controls state change of LRG1	KRTAP10-8 interacts with MATN3	CCDC8 interacts with MFAP2	MCOLN3 interacts with MFAP3			KCNN4 controls state change of MGP	PDGFRB interacts with MFGE8	TCF3 controls expression of NTN4		EGR2 controls expression of PCOLCE		LACRT interacts with RSPO1	LGR4 interacts with RSPO3	ZNF330 interacts with RSPO4		TTF1 interacts with SPON2		PRKCA controls state change of VTN	GDF9 interacts with VWA1	ODF2 interacts with ZP3
	ADIPOQ controls state change of DEK				EEF1G interacts with CRELD1	PLA2G2A interacts with CRELD2		FN1 interacts with COLQ	TGFB1 controls expression of CTHRC1		LCE3D interacts with EFEMP2		YTHDF1 interacts with EMID1	HMG20B interacts with FBLN5				PPCDC controls state change of IGFALS	LEP controls state change of IGFBP1	NOG controls state change of IGFBP2	PLG controls state change of IGFBP3	HK2 interacts with IGFBP4	GJA5 interacts with IGFBP5	ENKD1 interacts with IGFBP6	CXCL10 interacts with IGFBP7				SMIM1 controls state change of LRG1	MANF interacts with MATN3	COL4A3 interacts with MFAP2	PTGIR interacts with MFAP3		FBLN1 interacts with MFAP5	KDR controls state change of MGP	RPSA interacts with MFGE8			EGR3 controls expression of PCOLCE		LGR4 interacts with RSPO1	LRP6 interacts with RSPO3	ZNF77 interacts with RSPO4		VIRMA interacts with SPON2		SLC39A14 controls state change of VTN	HSPG2 interacts with VWA1	OR2L13 interacts with ZP3
	ADIPOQ controls state change of EP300				HTR2C interacts with CRELD1	REG1B interacts with CRELD2		MUSK interacts with COLQ	ZEB1 controls expression of CTHRC1		NTM interacts with EFEMP2		UBR4 interacts with EMID1	HTR4 interacts with FBLN5				SELENBP1 controls state change of IGFALS	NR3C1 controls expression of IGFBP1	PAEP controls state change of IGFBP2	FAM20C controls state change of IGFBP3	HK3 interacts with IGFBP4	GJA8 interacts with IGFBP5	IGF1 interacts with IGFBP6	DSTN interacts with IGFBP7				STX5 controls state change of LRG1	MATN1 interacts with MATN3	ELN interacts with MFAP2	RAET1E interacts with MFAP3		FBN1 interacts with MFAP5	PIK3CA controls expression of MGP	SAFB interacts with MFGE8	ADAMTSL4 interacts with NTN4		GATA1 controls expression of PCOLCE		LRP1B interacts with RSPO1	RSPO1 interacts with RSPO3					SLC47A2 controls state change of VTN	MINPP1 interacts with VWA1	PCDH17 interacts with ZP3
	ADIPOQ controls state change of HELZ2				HTR3A interacts with CRELD1	SERPINH1 interacts with CRELD2		P3H1 interacts with COLQ			OTX1 interacts with EFEMP2			KDM1A interacts with FBLN5				SLC31A1 controls state change of IGFALS	POMC controls state change of IGFBP1	POMC controls state change of IGFBP2	KLK3 controls state change of IGFBP3	IGF1 interacts with IGFBP4	GOLM1 interacts with IGFBP5	KRTAP10-8 interacts with IGFBP6	HNF1A interacts with IGFBP7				TGFB1 controls expression of LRG1	MATN4 interacts with MATN3	FBN1 interacts with MFAP2	SLC20A1 interacts with MFAP3		FBN2 interacts with MFAP5	PKD1 controls state change of MGP	SEC23A interacts with MFGE8	CASK interacts with NTN4		INS controls expression of PCOLCE		LRP6 interacts with RSPO1	WNT1 interacts with RSPO3						PCDHA10 interacts with VWA1	PKM interacts with ZP3
	ADIPOQ controls state change of IL1B				KAT5 interacts with CRELD1	SMN1 interacts with CRELD2		P3H2 interacts with COLQ	TFAP2C interacts with CTHRC1		PRR32 interacts with EFEMP2			LOXL1 interacts with FBLN5				SLC31A2 controls state change of IGFALS	PRL controls state change of IGFBP1	RAD51 controls state change of IGFBP2	IGF2 controls state change of IGFBP3	IGF2 interacts with IGFBP4	GPRC5D interacts with IGFBP5	NCALD interacts with IGFBP6	IGF1 interacts with IGFBP7				TNF controls state change of LRG1	NOTCH2NLA interacts with MATN3	FBN2 interacts with MFAP2	TGFBR2 interacts with MFAP3		MEGF6 interacts with MFAP5	PKD2 controls state change of MGP	SEC23B interacts with MFGE8	CDKN1A interacts with NTN4		MAZ controls expression of PCOLCE		RNF43 interacts with RSPO1	ZNRF3 interacts with RSPO3					APP interacts with VTN	PCDHB11 interacts with VWA1	SPACA3 interacts with ZP3
	ADIPOQ controls state change of IL6				LPAR1 interacts with CRELD1	SMN2 interacts with CRELD2		P3H3 interacts with COLQ	VAPA interacts with CTHRC1		PTGER3 interacts with EFEMP2			MTA1 interacts with FBLN5				SLC39A8 controls state change of IGFALS	RAD51 controls state change of IGFBP1	SLC2A1 controls state change of IGFBP2	MMP1 controls state change of IGFBP3	IGFBP1 interacts with IGFBP4	IGF1 interacts with IGFBP5	PPP3R1 interacts with IGFBP6	IGF2 interacts with IGFBP7					PDIA3 interacts with MATN3	HOXA1 interacts with MFAP2	TMEM231 interacts with MFAP3			PON2 controls state change of MGP	SEH1L interacts with MFGE8	CYSRT1 interacts with NTN4		NOG controls expression of PCOLCE		RSPO3 interacts with RSPO1						CSNK2A1 interacts with VTN	PDIA6 interacts with VWA1	TPI1 interacts with ZP3
	ADIPOQ controls state change of INHBA				MTNR1B interacts with CRELD1	SRGN interacts with CRELD2		PLOD1 interacts with COLQ	ZDHHC17 interacts with CTHRC1		RHPN1 interacts with EFEMP2			MTA2 interacts with FBLN5				SLC8A1 controls state change of IGFALS	SMAD2 controls state change of IGFBP1	TGFB1 controls expression of IGFBP2	MMP2 controls state change of IGFBP3	IMPDH2 interacts with IGFBP4	IGF2 interacts with IGFBP5	SDCBP interacts with IGFBP6	INS interacts with IGFBP7				CYCS interacts with LRG1	PDIA4 interacts with MATN3		TMEM30B interacts with MFAP3			RYR1 controls state change of MGP	SEMA7A interacts with MFGE8	KPRP interacts with NTN4		STAT5A controls expression of PCOLCE		SORL1 interacts with RSPO1						DCAF1 interacts with VTN	RCN1 interacts with VWA1	TRIM25 interacts with ZP3
	ADIPOQ controls state change of LHB				P2RY12 interacts with CRELD1	SUV39H1 interacts with CRELD2		PLOD2 interacts with COLQ			RUSC1-AS1 interacts with EFEMP2			SIN3A interacts with FBLN5				TNF controls state change of IGFALS	SMAD3 controls state change of IGFBP1	TGFB1 controls state change of IGFBP2	POMC controls state change of IGFBP3	LRP6 interacts with IGFBP4	IGFBP2 interacts with IGFBP5	TCAF2 interacts with IGFBP6	JUN interacts with IGFBP7				ENG interacts with LRG1	PDIA6 interacts with MATN3		TMEM52B interacts with MFAP3			SCT controls state change of MGP	SERPINH1 interacts with MFGE8	KRTAP10-8 interacts with NTN4		STAT5B controls expression of PCOLCE		WNT1 interacts with RSPO1						HNRNPR interacts with VTN	SDF2L1 interacts with VWA1	UBAP2L interacts with ZP3
	ADIPOQ controls state change of MED1				PTGER3 interacts with CRELD1	TAC1 interacts with CRELD2		POLR2A interacts with COLQ			SPACA9 interacts with EFEMP2			SNRNP35 interacts with FBLN5				TRPM7 controls state change of IGFALS	SULT1E1 controls state change of IGFBP1		PRKDC controls state change of IGFBP3	PAPPA interacts with IGFBP4	IGFBP3 interacts with IGFBP5	UBQLN1 interacts with IGFBP6	RBBP8 interacts with IGFBP7				NME2 interacts with LRG1	PPIA interacts with MATN3		TNFRSF10A interacts with MFAP3			TNF controls state change of MGP	SF1 interacts with MFGE8	KRTAP21-2 interacts with NTN4		TGFB1 controls expression of PCOLCE		ZNF579 interacts with RSPO1						HNRNPU interacts with VTN		VDAC2 interacts with ZP3
	ADIPOQ controls state change of MED25				PTN interacts with CRELD1	WNT4 interacts with CRELD2		SGTB interacts with COLQ			SPATA8 interacts with EFEMP2			SOD3 interacts with FBLN5				TRPV6 controls state change of IGFALS	TGFB1 controls state change of IGFBP1	DEFA1B interacts with IGFBP2		RPL13 interacts with IGFBP4	SLC38A1 interacts with IGFBP5	UBQLN2 interacts with IGFBP6	RTN4 interacts with IGFBP7				PJA1 interacts with LRG1	PPIB interacts with MATN3		TNFRSF10B interacts with MFAP3				SFPQ interacts with MFGE8	LCE1C interacts with NTN4				ZNRF3 interacts with RSPO1						ITGAV interacts with VTN		ZP1 interacts with ZP3
	ADIPOQ controls state change of NCOA1				SUMO2 interacts with CRELD1	WNT7A interacts with CRELD2		TEX15 interacts with COLQ			USP21 interacts with EFEMP2			SP1 interacts with FBLN5						IGF1 interacts with IGFBP2	AR interacts with IGFBP3	RPL3 interacts with IGFBP4	THBS1 interacts with IGFBP5	UBQLN4 interacts with IGFBP6	SDC1 interacts with IGFBP7				TGFBR1 interacts with LRG1	TCF4 interacts with MATN3		ZACN interacts with MFAP3				SH3GL1 interacts with MFGE8	MOV10 interacts with NTN4		COL2A1 interacts with PCOLCE		ZZEF1 interacts with RSPO1						ITGB3 interacts with VTN		ZP2 interacts with ZP3
	ADIPOQ controls state change of NCOA2				UBE2V1 interacts with CRELD1	ZFP41 interacts with CRELD2		TRIM68 interacts with COLQ			ZNF638 interacts with EFEMP2			TRIP13 interacts with FBLN5				IGF1 interacts with IGFALS	FAM20C interacts with IGFBP1	IGF2 interacts with IGFBP2	CCND1 interacts with IGFBP3	SUV39H1 interacts with IGFBP4	TMEM106A interacts with IGFBP5	ZNF587 interacts with IGFBP6	VEGFA interacts with IGFBP7				TGFBR2 interacts with LRG1	TF interacts with MATN3						SMN1 interacts with MFGE8	NEO1 interacts with NTN4		COL3A1 interacts with PCOLCE								LGALS1 interacts with VTN		ZP4 interacts with ZP3
	ADIPOQ controls state change of NCOA3				ZNF408 interacts with CRELD1														FOXO4 interacts with IGFBP1	IGFBP3 interacts with IGFBP2	CSNK2A1 interacts with IGFBP3	WNT3 interacts with IGFBP4	TMEM106C interacts with IGFBP5		YAP1 interacts with IGFBP7											SMN2 interacts with MFGE8	NOTCH2NLA interacts with NTN4		ECT2 interacts with PCOLCE								MPRIP interacts with VTN
	ADIPOQ controls state change of NR0B2																		GNB2 interacts with IGFBP1	IGFBP5 interacts with IGFBP2	CTSG interacts with IGFBP3		VTN interacts with IGFBP5													SNRNP70 interacts with MFGE8			MMP2 interacts with PCOLCE								OTUD4 interacts with VTN
	ADIPOQ controls state change of PDGFB																		HNF1A interacts with IGFBP1	INO80B interacts with IGFBP2	F2 interacts with IGFBP3															SQSTM1 interacts with MFGE8			SDC1 interacts with PCOLCE								POP4 interacts with VTN
	ADIPOQ controls state change of PPARA																		IGF1 interacts with IGFBP1	VTN interacts with IGFBP2	FAM20C interacts with IGFBP3	VTN interacts with IGFBP2														SSR1 interacts with MFGE8											PRKACA interacts with VTN
	ADIPOQ controls state change of PPARGC1A																		IGF2 interacts with IGFBP1		FARP1 interacts with IGFBP3															YTHDF1 interacts with MFGE8											PRKCA interacts with VTN
	ADIPOQ controls state change of TGFB1																		IGFBP4 interacts with IGFBP1		GTF3C1 interacts with IGFBP3																										PRKCG interacts with VTN
	ADIPOQ controls state change of THRAP3																		MYC interacts with IGFBP1		IGF1 interacts with IGFBP3																										RPS11 interacts with VTN
																			PLXDC2 interacts with IGFBP1		IGF2 interacts with IGFBP3																										SERPINE1 interacts with VTN
	HELZ2 controls expression of ADIPOQ																				KLK3 interacts with IGFBP3																										SMARCB1 interacts with VTN
	IL1B controls expression of ADIPOQ																				KPNB1 interacts with IGFBP3																										VEGFA interacts with VTN
	MED1 controls expression of ADIPOQ																				MMP1 interacts with IGFBP3
	MED25 controls expression of ADIPOQ																				MMP2 interacts with IGFBP3
	NCOA1 controls expression of ADIPOQ																				PLG interacts with IGFBP3
	NCOA2 controls expression of ADIPOQ																				PRKDC interacts with IGFBP3
	NCOA3 controls expression of ADIPOQ
	NR0B2 controls state change of ADIPOQ
	PDGFB interacts with ADIPOQ
	PPARA controls state change of ADIPOQ
	PPARGC1A controls expression of ADIPOQ
	THRAP3 controls expression of ADIPOQ
	CEBPB controls expression of ADIPOQ
	CREBBP controls expression of ADIPOQ
	DEK controls state change of ADIPOQ
	EP300 controls expression of ADIPOQ
	FASN controls expression of ADIPOQ
	FASN interacts with ADIPOQ
