## Supplementary File 6 for "Mutations in a set of ancient matrisomal glycoprotein genes across neoplasia predispose to disruption of morphogenetic transduction"

### Sheet: Supplementary File 6
Pathways associated with Biological Processes for Mutated Glycoproteins of Universal gene set
Enrichment FDR	Genes in list	Total genes	Functional Category	Genes
2.62881e-09	13	1541	Cell adhesion	HMCN1 LAMB1 VWF FN1 LAMA3 LAMB4 LAMA1 TNN SVEP1 TNXB LAMB2 RELN LAMA2
2.62881e-09	13	1548	Biological adhesion	HMCN1 LAMB1 VWF FN1 LAMA3 LAMB4 LAMA1 TNN SVEP1 TNXB LAMB2 RELN LAMA2
2.62881e-09	9	392	Extracellular matrix organization	TNXB LAMB2 LAMA3 LAMB1 LAMA1 VWF FN1 FBN2 LAMA2
4.4956e-09	9	460	Extracellular structure organization	TNXB LAMB2 LAMA3 LAMB1 LAMA1 VWF FN1 FBN2 LAMA2
2.06865e-05	8	883	Regulation of cell migration	LAMB1 FN1 LAMA3 LAMA1 IGSF10 RELN LAMA2 TNN
2.90821e-05	8	946	Regulation of cell motility	LAMB1 FN1 LAMA3 LAMA1 IGSF10 RELN LAMA2 TNN
4.49073e-05	8	1041	Regulation of locomotion	LAMB1 FN1 LAMA3 LAMA1 IGSF10 RELN LAMA2 TNN
4.49073e-05	8	1028	Regulation of cellular component movement	LAMB1 FN1 LAMA3 LAMA1 IGSF10 RELN LAMA2 TNN
0.000180191	3	42	Regulation of neuron migration	IGSF10 RELN TNN
0.000292703	3	51	Endodermal cell differentiation	FN1 LAMA3 LAMB1
0.000318022	7	1008	Neuron projection development	LAMB1 LAMA1 FN1 TNN LAMB2 RELN LAMA2
0.000318022	9	1921	Locomotion	LAMB1 FN1 LAMA3 LAMA1 IGSF10 LAMB2 RELN LAMA2 TNN
0.000332302	3	58	Endoderm formation	FN1 LAMA3 LAMB1
0.000364119	7	1054	Embryo development	FN1 LAMA3 LAMA1 FRAS1 FBN2 LAMA2 LAMB1
0.000368951	8	1506	Cell migration	LAMB1 FN1 LAMA3 LAMA1 IGSF10 RELN LAMA2 TNN
0.000478764	8	1575	Generation of neurons	LAMB1 LAMA1 FN1 TNN IGSF10 LAMB2 RELN LAMA2
0.00048132	6	756	Cell morphogenesis involved in differentiation	LAMB1 FN1 TNN LAMB2 RELN LAMA2
0.00048132	9	2139	Movement of cell or subcellular component	LAMB1 FN1 LAMA3 LAMA1 IGSF10 LAMB2 RELN LAMA2 TNN
0.00048132	7	1154	Neuron development	LAMB1 LAMA1 FN1 TNN LAMB2 RELN LAMA2
0.000508138	5	474	Axonogenesis	FN1 TNN LAMB2 RELN LAMA2
0.000508138	10	2785	Anatomical structure morphogenesis	LAMB1 FN1 LAMA1 TNN FRAS1 FBN2 LAMB2 RELN LAMA2 LAMA3
0.000508138	8	1670	Cell motility	LAMB1 FN1 LAMA3 LAMA1 IGSF10 RELN LAMA2 TNN
0.000508138	8	1670	Localization of cell	LAMB1 FN1 LAMA3 LAMA1 IGSF10 RELN LAMA2 TNN
0.000514863	8	1683	Neurogenesis	LAMB1 LAMA1 FN1 TNN IGSF10 LAMB2 RELN LAMA2
0.000525875	3	84	Endoderm development	FN1 LAMA3 LAMB1
0.000664911	5	517	Axon development	FN1 TNN LAMB2 RELN LAMA2
0.0012199	7	1412	Neuron differentiation	LAMB1 LAMA1 FN1 TNN LAMB2 RELN LAMA2
0.00122517	5	598	Cell morphogenesis involved in neuron differentiation	FN1 TNN LAMB2 RELN LAMA2
0.00122699	4	313	Gliogenesis	LAMB2 RELN LAMA2 LAMB1
0.00130374	5	615	Embryonic morphogenesis	FN1 FRAS1 FBN2 LAMA3 LAMB1
