## Supplementary File 7 for "Mutations in a set of ancient matrisomal glycoprotein genes across neoplasia predispose to disruption of morphogenetic transduction"

### Sheet: Supplementary File 7
Pathways associated with Cellular Processes for Mutated Glycoproteins of Universal gene set
Enrichment FDR	Genes in list	Total genes	Functional Category	Genes
1.32074e-23	17	551	Extracellular matrix	LAMA3 LAMB1 LAMA1 MXRA5 VWF FN1 FBN2 HMCN1 TNXB LAMB2 LAMA2 FBN3 DMBT1 LAMB4 TNN FRAS1 RELN
4.14454e-19	14	425	Collagen-containing extracellular matrix	LAMA3 LAMB1 LAMA1 MXRA5 VWF FN1 FBN2 HMCN1 TNXB LAMB2 LAMA2 LAMB4 FRAS1 FBN3
5.35047e-16	9	93	Basement membrane	LAMB1 LAMA1 LAMB2 LAMA2 LAMA3 LAMB4 FN1 FRAS1 HMCN1
1.5853e-13	20	4617	Extracellular region	LAMA3 LAMB1 LAMA1 MXRA5 VWF FN1 FBN2 HMCN1 TNXB LAMB2 DMBT1 LAMA2 FBN3 PXDNL IGSF10 LAMB4 TNN FRAS1 SVEP1 RELN
7.50994e-12	18	3693	Extracellular region part	LAMA3 LAMB1 LAMA1 MXRA5 VWF FN1 FBN2 HMCN1 TNXB LAMB2 DMBT1 LAMA2 FBN3 PXDNL LAMB4 TNN FRAS1 RELN
2.33154e-10	4	8	Laminin complex	LAMB1 LAMA1 LAMA3 LAMB2
5.10108e-09	5	52	Extracellular matrix component	LAMB1 LAMA1 FBN2 LAMA3 LAMB2
4.22784e-06	2	2	Laminin-3 complex	LAMB2 LAMA1
1.12683e-05	2	3	Laminin-1 complex	LAMB1 LAMA1
2.80474e-05	12	3479	Extracellular space	LAMA3 LAMB1 MXRA5 VWF FN1 HMCN1 TNXB LAMB2 DMBT1 PXDNL LAMA1 RELN
0.000251222	9	2326	Extracellular organelle	LAMA3 LAMB1 MXRA5 VWF FN1 HMCN1 TNXB LAMB2 DMBT1
0.000251222	9	2300	Extracellular exosome	LAMA3 LAMB1 MXRA5 VWF FN1 HMCN1 TNXB LAMB2 DMBT1
0.000251222	9	2324	Extracellular vesicle	LAMA3 LAMB1 MXRA5 VWF FN1 HMCN1 TNXB LAMB2 DMBT1
0.000251936	2	15	Synaptic cleft	LAMB2 LAMA2
0.00525362	2	70	Platelet alpha granule lumen	VWF FN1
0.0064108	2	80	Neuromuscular junction	LAMB2 LAMA2
0.00713522	3	320	Endoplasmic reticulum lumen	LAMB1 FN1 LAMB2
0.00883293	2	100	Platelet alpha granule	VWF FN1
0.0153167	9	4252	Vesicle	LAMA3 LAMB1 MXRA5 VWF FN1 HMCN1 TNXB LAMB2 DMBT1
0.0402716	3	647	Dendrite	TNN RELN LAMA2
0.0402716	3	649	Dendritic tree	TNN RELN LAMA2
