## Supplementary File 8 for "Mutations in a set of ancient matrisomal glycoprotein genes across neoplasia predispose to disruption of morphogenetic transduction"

### Sheet: Supplementary File 8
Pathways associated with molecular functions for Mutated Glycoproteins of Universal gene set
Enrichment FDR	Genes in list	Total genes	Functional Category	Genes
5.30446e-22	13	179	Extracellular matrix structural constituent	FBN2 FBN3 LAMB1 LAMA3 LAMA1 MXRA5 VWF FN1 HMCN1 TNXB LAMB2 LAMA2 FRAS1
4.45967e-13	13	907	Structural molecule activity	FBN2 FBN3 LAMB1 LAMA3 LAMA1 MXRA5 VWF FN1 HMCN1 TNXB LAMB2 LAMA2 FRAS1
8.55334e-07	5	136	Integrin binding	FN1 TNN LAMB2 VWF TNXB
2.71091e-05	6	525	Cell adhesion molecule binding	HMCN1 FN1 TNN LAMB2 VWF TNXB
4.90616e-05	9	1819	Signaling receptor binding	FN1 LAMA3 LAMA1 TNN LAMB2 RELN LAMA2 VWF TNXB
0.00754687	2	72	Collagen binding	VWF FN1
0.0113625	4	760	Calcium ion binding	FBN2 FBN3 HMCN1 SVEP1
0.0113625	5	1242	Protein-containing complex binding	VWF FN1 TNXB TNN LAMB2
0.0113625	2	109	Chaperone binding	VWF FN1
0.0199897	2	154	Protease binding	VWF FN1
0.023482	2	176	Heparin binding	FN1 TNXB
0.027991	2	202	Protein C-terminus binding	LAMA1 FN1
0.0357824	2	240	Glycosaminoglycan binding	FN1 TNXB
0.0374989	2	256	Sulfur compound binding	FN1 TNXB
