## Supplementary File 9 for "Mutations in a set of ancient matrisomal glycoprotein genes across neoplasia predispose to disruption of morphogenetic transduction"

### Sheet: Supplementary File 9
Pathways associated with biological processes for Mutated Glycoproteins of Rare gene set
Enrichment FDR	Genes in list	Total genes	Functional Category	Genes
3.45481e-09	6	23	Regulation of insulin-like growth factor receptor signaling pathway	IGFBP2 IGFBP5 IGFBP4 IGFBP3 IGFBP1 IGFBP6
3.26507e-08	6	36	Insulin-like growth factor receptor signaling pathway	IGFBP2 IGFBP5 IGFBP4 IGFBP3 IGFBP1 IGFBP6
8.13154e-08	11	392	Extracellular matrix organization	DPT COLQ MFAP4 CRISPLD2 VTN FBLN5 EFEMP2 VWA1 MFAP2 MATN3 MFAP5
3.2653e-07	11	460	Extracellular structure organization	DPT COLQ MFAP4 CRISPLD2 VTN FBLN5 EFEMP2 VWA1 MFAP2 MATN3 MFAP5
1.24992e-05	9	392	Post-translational protein modification	IGFBP5 AMELX MATN3 MFGE8 IGFBP4 IGFBP3 IGFBP1 IGFBP7 VWA1
1.73827e-05	8	298	Regulation of canonical Wnt signaling pathway	RSPO4 RSPO3 RSPO1 CTHRC1 IGFBP2 IGFBP4 IGFBP1 IGFBP6
2.57821e-05	15	1541	Cell adhesion	TINAGL1 SPON2 EMID1 VTN IGFBP2 IGFBP7 ADIPOQ IGFALS FBLN5 MFGE8 DPT MFAP4 GLDN AMELX ZP3
2.57821e-05	15	1548	Biological adhesion	TINAGL1 SPON2 EMID1 VTN IGFBP2 IGFBP7 ADIPOQ IGFALS FBLN5 MFGE8 DPT MFAP4 GLDN AMELX ZP3
3.92126e-05	8	350	Canonical Wnt signaling pathway	RSPO4 RSPO3 RSPO1 CTHRC1 IGFBP2 IGFBP4 IGFBP1 IGFBP6
5.27257e-05	8	371	Regulation of Wnt signaling pathway	RSPO4 RSPO3 RSPO1 CTHRC1 IGFBP2 IGFBP4 IGFBP1 IGFBP6
5.27257e-05	12	1028	Growth	MATN3 VWA1 IGFBP2 IGFBP5 IGFBPL1 FBLN5 IGFBP4 IGFBP3 IGFBP1 IGFBP7 COLQ ZP3
8.09789e-05	10	710	Regulation of growth	IGFBP2 IGFBP5 IGFBPL1 FBLN5 IGFBP4 IGFBP3 IGFBP1 IGFBP7 COLQ ZP3
8.09789e-05	3	12	Elastic fiber assembly	MFAP4 FBLN5 EFEMP2
9.76081e-05	3	13	Positive regulation of insulin-like growth factor receptor signaling pathway	IGFBP5 IGFBP4 IGFBP3
0.000392867	4	66	Regulation of smooth muscle cell migration	VTN IGFBP5 IGFBP3 ADIPOQ
0.000392867	3	21	Type B pancreatic cell proliferation	IGFBP5 IGFBP4 IGFBP3
0.000512769	8	545	Cell-cell signaling by wnt	RSPO4 RSPO3 RSPO1 CTHRC1 IGFBP2 IGFBP4 IGFBP1 IGFBP6
0.000512769	8	543	Wnt signaling pathway	RSPO4 RSPO3 RSPO1 CTHRC1 IGFBP2 IGFBP4 IGFBP1 IGFBP6
0.000610719	4	77	Smooth muscle cell migration	VTN IGFBP5 IGFBP3 ADIPOQ
0.000684414	3	27	Negative regulation of smooth muscle cell migration	IGFBP5 IGFBP3 ADIPOQ
0.00072896	3	28	Extracellular matrix assembly	MFAP4 FBLN5 EFEMP2
0.000799224	7	432	Regulation of cell growth	IGFBP5 IGFBPL1 FBLN5 IGFBP4 IGFBP3 IGFBP1 IGFBP7
0.00093363	4	90	Muscle cell migration	VTN IGFBP5 IGFBP3 ADIPOQ
0.00099451	2	5	Egg coat formation	POMZP3 ZP3
0.00125952	5	196	Negative regulation of canonical Wnt signaling pathway	CTHRC1 IGFBP2 IGFBP4 IGFBP1 IGFBP6
0.00129572	8	654	Cell surface receptor signaling pathway involved in cell-cell signaling	RSPO4 RSPO3 RSPO1 CTHRC1 IGFBP2 IGFBP4 IGFBP1 IGFBP6
0.00134891	10	1072	Enzyme linked receptor protein signaling pathway	IGFBP2 IGFBP5 IGFBP4 IGFBP3 IGFBP1 IGFBP6 ADIPOQ KCP LRG1 VTN
0.00165936	7	504	Cell growth	IGFBP5 IGFBPL1 FBLN5 IGFBP4 IGFBP3 IGFBP1 IGFBP7
0.00186332	4	114	Regulation of glucose metabolic process	ADIPOQ IGFBP5 IGFBP4 IGFBP3
0.00189097	14	2165	Cell proliferation	IGFBP2 IGFBP5 IGFBP3 ADIPOQ IGFBP4 DPT LGI4 CTHRC1 LRG1 VTN AMELX ZP3 IGFBP7 IGFBP6
