## Supplementary File 10 for "Mutations in a set of ancient matrisomal glycoprotein genes across neoplasia predispose to disruption of morphogenetic transduction"

### Sheet: Supplementary File 10
Pathways associated with cellular processes for Mutated Glycoproteins of Rare gene set
Enrichment FDR	Genes in list	Total genes	Functional Category	Genes
1.84409e-28	46	4617	Extracellular region	IGFALS CRISPLD2 PCOLCE VTN MGP IGFBP2 MFAP2 FBLN5 MFGE8 TINAGL1 DPT SPON2 IGFBP7 CRELD1 SBSPON CTHRC1 MFAP4 LRG1 EFEMP2 VWA1 ADIPOQ ZP3 MFAP5 COLQ RSPO4 IGFBP5 MATN3 IGFBP4 RSPO3 IGFBP3 IGFBP1 IGFBP6 RSPO1 EMID1 AMELX IGFBPL1 NTN4 FGL1 KCP NTN5 LGI4 CDCP2 CRELD2 GLDN BSPH1 MFAP3
1.84409e-28	26	551	Extracellular matrix	PCOLCE VTN MGP MFAP2 FBLN5 MFGE8 TINAGL1 DPT IGFBP7 CRELD1 SBSPON CTHRC1 MFAP4 EFEMP2 VWA1 ADIPOQ ZP3 MFAP5 COLQ IGFALS MATN3 SPON2 EMID1 AMELX NTN4 CRISPLD2
3.41014e-26	42	3693	Extracellular region part	IGFALS CRISPLD2 PCOLCE VTN MGP IGFBP2 MFAP2 FBLN5 MFGE8 TINAGL1 DPT SPON2 IGFBP7 CRELD1 SBSPON CTHRC1 MFAP4 LRG1 EFEMP2 VWA1 ADIPOQ ZP3 MFAP5 COLQ RSPO4 IGFBP5 MATN3 IGFBP4 RSPO3 IGFBP3 IGFBP1 IGFBP6 RSPO1 EMID1 AMELX IGFBPL1 NTN4 KCP LGI4 CRELD2 GLDN FGL1
9.68668e-25	22	425	Collagen-containing extracellular matrix	PCOLCE VTN MGP MFAP2 FBLN5 MFGE8 TINAGL1 DPT IGFBP7 CRELD1 SBSPON CTHRC1 MFAP4 EFEMP2 VWA1 ADIPOQ ZP3 MFAP5 COLQ MATN3 AMELX NTN4
6.92345e-17	34	3479	Extracellular space	IGFALS CRISPLD2 PCOLCE VTN MGP IGFBP2 FBLN5 MFGE8 TINAGL1 DPT SPON2 IGFBP7 LRG1 EFEMP2 VWA1 RSPO4 IGFBP5 MATN3 IGFBP4 RSPO3 IGFBP3 IGFBP1 IGFBP6 RSPO1 COLQ IGFBPL1 CTHRC1 ADIPOQ KCP LGI4 CRELD2 GLDN ZP3 FGL1
4.98861e-10	4	5	Insulin-like growth factor binding protein complex	IGFALS IGFBP5 IGFBP3 IGFBP6
4.98861e-10	4	5	Growth factor complex	IGFALS IGFBP5 IGFBP3 IGFBP6
5.40527e-09	10	320	Endoplasmic reticulum lumen	VTN IGFBP5 AMELX MATN3 MFGE8 IGFBP4 IGFBP3 IGFBP1 IGFBP7 VWA1
1.56805e-07	3	4	Insulin-like growth factor ternary complex	IGFALS IGFBP5 IGFBP3
2.94168e-06	3	9	Microfibril	MFAP2 MFAP4 MFAP5
5.56834e-06	5	93	Basement membrane	NTN4 VTN VWA1 EFEMP2 COLQ
1.02131e-05	5	107	Collagen trimer	CTHRC1 ADIPOQ GLDN EMID1 COLQ
1.35232e-05	4	52	Extracellular matrix component	MFAP2 MFAP4 FBLN5 MFAP5
7.46306e-05	2	4	Elastic fiber	MFAP4 FBLN5
0.000522111	14	2326	Extracellular organelle	IGFALS CRISPLD2 PCOLCE VTN MGP IGFBP2 FBLN5 MFGE8 TINAGL1 SPON2 IGFBP7 LRG1 EFEMP2 VWA1
0.000522111	14	2300	Extracellular exosome	IGFALS CRISPLD2 PCOLCE VTN MGP IGFBP2 FBLN5 MFGE8 TINAGL1 SPON2 IGFBP7 LRG1 EFEMP2 VWA1
0.000522111	14	2324	Extracellular vesicle	IGFALS CRISPLD2 PCOLCE VTN MGP IGFBP2 FBLN5 MFGE8 TINAGL1 SPON2 IGFBP7 LRG1 EFEMP2 VWA1
0.000746288	13	2123	Endoplasmic reticulum	VTN ADIPOQ CRELD2 EMID1 IGFBP5 AMELX MATN3 MFGE8 IGFBP4 IGFBP3 IGFBP1 IGFBP7 VWA1
0.0024152	10	1530	Endoplasmic reticulum part	VTN IGFBP5 AMELX MATN3 MFGE8 IGFBP4 IGFBP3 IGFBP1 IGFBP7 VWA1
0.045369	17	4988	Endomembrane system	CRISPLD2 VTN IGFBP1 POMZP3 AMELX IGFBP6 ADIPOQ CRELD2 EMID1 IGFBP5 MATN3 MFGE8 IGFBP4 IGFBP3 IGFBP7 LRG1 VWA1
0.0483063	15	4252	Vesicle	IGFALS CRISPLD2 PCOLCE VTN MGP IGFBP2 FBLN5 MFGE8 TINAGL1 SPON2 IGFBP7 LRG1 EFEMP2 VWA1 AMELX
