## Supplementary File 11 for "Mutations in a set of ancient matrisomal glycoprotein genes across neoplasia predispose to disruption of morphogenetic transduction"

### Sheet: Supplementary File 11
Pathways associated with molecular functions for Mutated Glycoproteins of Rare gene set
Enrichment FDR	Genes in list	Total genes	Functional Category	Genes
1.50243e-30	21	179	Extracellular matrix structural constituent	COLQ AMELX PCOLCE VTN MGP MFAP2 FBLN5 MFGE8 TINAGL1 DPT IGFBP7 CRELD1 SBSPON CTHRC1 MFAP4 EFEMP2 VWA1 ADIPOQ ZP3 MFAP5 MATN3
2.71622e-17	22	907	Structural molecule activity	COLQ AMELX PCOLCE VTN MGP MFAP2 FBLN5 MFGE8 TINAGL1 DPT POMZP3 IGFBP7 CRELD1 SBSPON CTHRC1 MFAP4 EFEMP2 VWA1 ADIPOQ ZP3 MFAP5 MATN3
4.9867e-17	9	29	Insulin-like growth factor binding	IGFALS IGFBP2 IGFBP5 IGFBP4 IGFBP3 IGFBP1 IGFBP6 IGFBPL1 IGFBP7
1.83218e-14	6	8	Insulin-like growth factor II binding	IGFBP2 IGFBP5 IGFBP4 IGFBP3 IGFBP1 IGFBP6
4.80637e-13	6	12	Insulin-like growth factor I binding	IGFBP2 IGFBP5 IGFBP4 IGFBP3 IGFBP1 IGFBP6
1.71217e-10	9	150	Growth factor binding	IGFALS IGFBP2 IGFBP5 IGFBP4 IGFBP3 IGFBP1 IGFBP6 IGFBPL1 IGFBP7
1.86696e-08	8	176	Heparin binding	BSPH1 COLQ PCOLCE RSPO4 CRISPLD2 VTN RSPO3 RSPO1
1.84474e-07	8	240	Glycosaminoglycan binding	CRISPLD2 BSPH1 COLQ PCOLCE RSPO4 VTN RSPO3 RSPO1
2.69969e-07	8	256	Sulfur compound binding	BSPH1 COLQ PCOLCE RSPO4 CRISPLD2 VTN RSPO3 RSPO1
8.3295e-06	4	43	Frizzled binding	RSPO4 RSPO3 RSPO1 CTHRC1
1.07466e-05	15	1819	Signaling receptor binding	RSPO4 RSPO3 RSPO1 VTN ADIPOQ FBLN5 MFGE8 CTHRC1 LRG1 AMELX ZP3 IGFBP2 IGFBP4 IGFBP1 IGFBP6
4.78947e-05	3	23	Pattern binding	VTN TINAGL1 SBSPON
4.78947e-05	3	23	Polysaccharide binding	VTN TINAGL1 SBSPON
7.13967e-05	3	27	Fibronectin binding	IGFBP5 IGFBP3 IGFBP6
7.13967e-05	2	4	Structural constituent of egg coat	POMZP3 ZP3
0.000233324	2	7	Acrosin binding	POMZP3 ZP3
0.000545898	3	56	Extracellular matrix binding	NTN4 VTN TINAGL1
0.000632707	3	60	Scavenger receptor activity	VTN TINAGL1 SBSPON
0.0025186	3	98	Cargo receptor activity	VTN TINAGL1 SBSPON
0.00326614	2	28	Laminin binding	NTN4 TINAGL1
0.00580854	3	136	Integrin binding	VTN FBLN5 MFGE8
0.00605051	4	290	Carbohydrate binding	ZP3 VTN TINAGL1 SBSPON
0.0079416	4	317	G protein-coupled receptor binding	RSPO4 RSPO3 RSPO1 CTHRC1
0.00868106	6	760	Calcium ion binding	MGP MATN3 FBLN5 CRELD1 EFEMP2 CRELD2
0.0166558	2	72	Collagen binding	PCOLCE VTN
0.046511	10	2447	Carbohydrate derivative binding	CRISPLD2 BSPH1 COLQ PCOLCE ADIPOQ RSPO4 VTN RSPO3 SPON2 RSPO1
