## Supplementary File 12 for "Mutations in a set of ancient matrisomal glycoprotein genes across neoplasia predispose to disruption of morphogenetic transduction"

### Sheet: Supplementary File 12
Curated list of studies taken from cBioportal
Cancer	Breast	Ovarian	Prostate	Bladder	Colorectal	Gastric	Liver	Lung	Skin
Samples	6392	630	7166	2225	2374	2491	1065	6115	2421
This combined study contains samples from:	13 studies	2 studies	15 studies	15 studies	8 studies	13 studies	7 studies	20 studies	13 studies
List of Studies Included:	Breast Cancer (CPTAC, Cell 2020)	High-Grade Serous Ovarian Cancer (MSK, 2021)	Prostate Adenocarcinoma (Broad/Cornell, Cell 2013)	Bladder Cancer (MSK/TCGA, 2020)	Colon Adenocarcinoma (CaseCCC, PNAS 2015)	Esophageal Adenocarcinoma (DFCI, Nat Genet 2013)	Hepatocellular Carcinoma (MSK, Clin Cancer Res 2018)	Lung Adenocarcinoma (Broad, Cell 2012)	Acral Melanoma (TGEN, Genome Res 2017)
	Breast Cancer (METABRIC, Nature 2012 & Nat Commun 2016)	Ovarian Serous Cystadenocarcinoma (TCGA, PanCancer Atlas)	Prostate Adenocarcinoma (Broad/Cornell, Nat Genet 2012)	Bladder Cancer (MSKCC, Eur Urol 2014)	Colon Cancer (CPTAC-2 Prospective, Cell 2019)	Esophageal Adenocarcinoma (TCGA, PanCancer Atlas)	Hepatocellular Carcinomas (INSERM, Nat Genet 2015)	Lung Adenocarcinoma (CPTAC, Cell 2020)	Basal Cell Carcinoma (UNIGE, Nat Genet 2016)
	Breast Cancer (MSK, Cancer Cell 2018)		Prostate Adenocarcinoma (CPC-GENE, Nature 2017)	Bladder Cancer (MSKCC, J Clin Onco 2013)	Colorectal Adenocarcinoma (DFCI, Cell Reports 2016)	Esophageal Cancer-TRAP Project (MSK, Lancet Oncol 2020)	Liver Hepatocellular Adenoma and Carcinomas (MSK, PLOS One 2018)	Lung Adenocarcinoma (MSKCC, 2020)	Cutaneous Squamous Cell Carcinoma (DFCI, Clin Cancer Res 2015)
	Breast Cancer (MSK, Clinical Cancer Res 2020)		Prostate Adenocarcinoma (Fred Hutchinson CRC, Nat Med 2016)	Bladder Cancer (MSKCC, Nat Genet 2016)	Colorectal Adenocarcinoma (Genentech, Nature 2012)	Esophageal Carcinoma (TCGA, Nature 2017)	Liver Hepatocellular Carcinoma (AMC, Hepatology 2014)	Lung Adenocarcinoma (MSKCC, 2021)	Cutaneous Squamous Cell Carcinoma (MD Anderson, Clin Cancer Res 2014)
	Breast Cancer (MSK, Nature Cancer 2020)		Prostate Adenocarcinoma (MSK, Eur Urol 2020)	Bladder Cancer (TCGA, Cell 2017)	Colorectal Adenocarcinoma (TCGA, PanCancer Atlas)	Esophageal Squamous Cell Carcinoma (ICGC, Nature 2014)	Liver Hepatocellular Carcinoma (RIKEN, Nat Genet 2012)	Lung Adenocarcinoma (MSKCC, Science 2015)	Cutaneous Squamous Cell Carcinoma (UCSF, NPJ Genom Med 2021)
	Breast Cancer (MSKCC, NPJ Breast Cancer 2019)		Prostate Adenocarcinoma (MSKCC, Cancer Cell 2010)	Bladder Urothelial Carcinoma (BGI, Nat Genet 2013)	Colorectal Adenocarcinoma Triplets (MSKCC, Genome Biol 2014)	Esophageal Squamous Cell Carcinoma (UCLA, Nat Genet 2014)	Liver Hepatocellular Carcinoma (TCGA, PanCancer Atlas)	Lung Adenocarcinoma (NPJ Precision Oncology, MSK 2021)	Melanoma (Broad/Dana Farber, Nature 2012)
	Breast Cancer (SMC 2018)		Prostate Adenocarcinoma (MSKCC, PNAS 2014)	Bladder Urothelial Carcinoma (DFCI/MSKCC, Cancer Discov 2014)	Colorectal Cancer (MSK, Gastroenterology 2020)	Esophageal/Stomach Cancer (MSK, 2020)	Hepatocellular Adenoma (INSERM, Cancer Cell 2014)	Lung Adenocarcinoma (OncoSG, Nat Genet 2020)	Melanoma (MSKCC, Clin Cancer Res 2021)
	Breast Invasive Carcinoma (British Columbia, Nature 2012)		Prostate Adenocarcinoma (MSKCC/DFCI, Nature Genetics 2018)	Bladder Urothelial Carcinoma (TCGA, PanCancer Atlas)	Rectal Cancer (MSK,Nature Medicine 2019)	Gastric Adenocarcinoma (TMUCIH, PNAS 2015)		Lung Adenocarcinoma (TCGA, PanCancer Atlas)	Melanoma (MSKCC, NEJM 2014)
	Breast Invasive Carcinoma (Broad, Nature 2012)		Prostate Adenocarcinoma (SMMU, Eur Urol 2017)	Nonmuscle Invasive Bladder Cancer (MSK Eur Urol 2017)		Gastric Cancer (OncoSG, 2018)		Lung Adenocarcinoma (TSP, Nature 2008)	Melanomas (TCGA, Cell 2015)
	Breast Invasive Carcinoma (Sanger, Nature 2012)		Prostate Adenocarcinoma (TCGA, PanCancer Atlas)	Upper Tract Urothelial Cancer (MSK, Eur Urol 2015)		Stomach Adenocarcinoma (Pfizer and UHK, Nat Genet 2014)		Lung Cancer (SMC, Cancer Research 2016)	Skin Cutaneous Melanoma (Broad, Cell 2012)
	Breast Invasive Carcinoma (TCGA, PanCancer Atlas)		Prostate Adenocarcinoma Organoids (MSKCC, Cell 2014)	Upper Tract Urothelial Carcinoma (Cornell/Baylor/MDACC, Nat Commun 2019)		Stomach Adenocarcinoma (TCGA, PanCancer Atlas)		Lung Squamous Cell Carcinoma (CPTAC, Cell 2021)	Skin Cutaneous Melanoma (TCGA, PanCancer Atlas)
	Juvenile Papillomatosis and Breast Cancer (MSK, 2020)		Prostate Cancer (DKFZ, Cancer Cell 2018)	Upper Tract Urothelial Carcinoma (IGBMC, Genome Biology 2021)		Stomach Adenocarcinoma (U Tokyo, Nat Genet 2014)		Lung Squamous Cell Carcinoma (TCGA, PanCancer Atlas)	Skin Cutaneous Melanoma (Yale, Nat Genet 2012)
	MAPK on resistance to anti-HER2 therapy for breast cancer (MSKCC, Nat Comm 2021)		Prostate Cancer (MSK, Cell Metab 2020)	Upper Tract Urothelial Carcinoma (MSK, Nat Commun 2020)		Stomach Adenocarcinoma (UHK, Nat Genet 2011)		Non-Small Cell Cancer (MSKCC, Cancer Discov 2017)	Skin Cutaneous Melanoma(Broad, Cancer Discov 2014)
			Prostate Cancer (MSKCC, JCO Precis Oncol 2017)	Upper Tract Urothelial Carcinoma PDX (MSK, Nat Commun 2020)				Non-Small Cell Lung Cancer (MSK, Cancer Cell 2018)
			Race Differences in Prostate Cancer (MSK, 2021)	Urothelial Carcinoma (Cornell/Trento, Nat Gen 2016)				Non-Small Cell Lung Cancer (MSKCC, J Clin Oncol 2018)
								Non-Small Cell Lung Cancer (TRACERx, NEJM & Nature 2017)
								Non-Small Cell Lung Cancer (University of Turin, Lung Cancer 2017)
								Non-small cell lung cancer (MSK, Science 2015)
								Pan-Lung Cancer (TCGA, Nat Genet 2016)
								Thoracic Cancer (MSK, 2021)
